# Exploring the only known case of sympatry in sportive lemurs: isolation by distance or speciation?

**DOI:** 10.64898/2026.08.27.747501

**Authors:** Jordi Salmona, Besoa Ranjavao, Emmanuel Rasolondraibe, Ando Nantenaina Rakotonanahary, Tantely Ralantoharijaona, Fabien Jan, Barbara Le Pors, Helena Teixeira, Célia Kun-Rodrigues, Mohamed Thani Ibouroi, Said Ali Ousseni Durham, Radavison Zaranaina, Vivien Gabillaud, Mélanie Barnavon, Angelika Beck, Ana Rita Monteiro, Isa Aleixo-Pais, Ana Priscilla Sousa, Paul Hohenlohe, Stéphanie M. Carrière, Solofo Rakotondraompiana, Tendro Radanielina, Sébastien Wohlhauser, Patrick Ranirison, Nicole Volasoa Andriaholinirina, Romule Rakotondravony, Solofonirina Rasoloharijaona, Rasmus Heller, John Rigobert Zaonarivelo, Gabriele Maria Sgarlata, Lounès Chikhi

**Author notes:** JS and BR should be considered joint first author. corresponding authors: JS.

## Abstract

Among Madagascar primates, the sportive lemurs (family Lepilemuridae) have seen their species diversity increase from eight in 2005 to 26 in 2009 mostly by applying the phylogenetic species concept to DNA barcode data. Despite the genus being speciose, only one case of sympatry is known from northern Madagascar, where two sportive lemur species described based on low mtDNA divergence, *Lepilemur ankaranensis* and *Lepilemur milanoii*, were found to co-occur at the center of their joint distribution range. Here, to clarify the taxonomy of these two species and examine their sympatry, we apply an integrative taxonomic framework to genomic and morphological data from 84 individuals of *L. ankaranensis* and *L. milanoii*, encompassing their entire distribution range and the forest of Analafiana, beyond their southernmost limit. Using clustering, multivariate, and isolation by distance analyses, we find no evidence of a sympatric zone and show that despite clear genetic differentiation between regions, the genomic and morphological diversity of the *L. ankaranensis* - *L. milanoii* - Analafiana group is clinal and explained by geographic distance. These results clarify that *L. milanoii* is a junior synonym of *L. ankaranensis* and that the Analafiana forest population belongs to *L. ankaranensis*, extending its distribution. It further implies that the “sympatric” zone—the Andrafiamena forest—hosts conspecific individuals with slightly differentiated mtDNA backgrounds, rather than slightly differentiated sympatric species. Lastly, we re-evaluate the IUCN conservation metrics of *L. ankaranensis*, which continue to qualify as Endangered (EN) under the B1ab(i-v) criteria.
