## Supplementary Tables for "Exploring the only known case of sympatry in sportive lemurs: isolation by distance or speciation?"

### Sheet: READ ME
Table S01: Species description data
	Column	Description
	Latin species name	Species names
	Synonym	Synonym species
	English vernacular name	Vernacular name in English
	Description data	Available data on species
	Year	Year of description
	Karyotype	Estimated number of chromosome
	first author(s)	Scientist that first describe the species karyotype
	short reference	Species' karyotype paper abbreviated reference
	Comment
	full reference	Species' karyotype paper full reference
Table S02: RAD sequencing statistics
	Column	Description
	Sample ID	ID of the sampled individuals
	Raw nb of read	Number of read inside the raw fastq files
	Read nb after filtering	Number of reads after trimming
	% reads kept after filtering	Proportion of raw reads that survive after trimming
	Nb of loci	Number of loci with minimal coverage greater or equal to 2x, base quality greater than 20 found inside reads with mapping quality of 20 or more
	Locus median coverage	Sites median coverage
	Locus max coverage	Sites maximal coverage
	Forest abbreviated name	Abbreviation name for forest fragments
	Forest full names	Full name of forest fragment
	Candidate species	Species name as found in litterature or given after fieldtrip
	Final species	Final species name after this study
Table S03: Morphologic data
	Column	Description
	sample	Individuals sampling code
	latitude	Sample latitude according to WGS 84
	longitude	Sample longitude according to WGS 84
	sex	Sampled individual sex
	ear length	Length of ears
	ear width	width of ears
	head length	Length of head
	head width	width of head
	snout length	Length of snout
	inter orbital distance	Inter orbital distance
	intra orbital distance	intra orbital distance
	thigh lenght	Length of thigh
	tibia lenght	Length of the tibia
	foot lenght	Length of the foot
	radius forearm lenght	Forearm radius
	humerus lenght	Length of the humerus
	3rd toe lenght	Length of the third toe
	4th toe lenght	Length of the fourth toe
	back lenght	Length of the back
	tail lenght	Length of the tail
	tail circumference	Circumference of the tail
	weight (g.)	body mass in grams
	Handler	Person in charge of the procedure
	Forest	Putative population short abbreviation
	Candidate species	Temporary species names
	Proposed species	Final species name proposed according to the study
Table S04: Morphologic overlap
	Column	Description
	SP 1	First species
	Sp 2	Second species used as reference for overlap calculation
	port_prod	Estimation of the proportion of overlap based on product of size and overlap of each dimension
	port_mean	Estimation of the proportion of overlap based on mean size and overlap of the dimensions
	port_gmean	Estimation of the proportion of overlap based the geometric mean size and overlap of the dimensions
	https://cran.r-project.org/web/packages/dynRB/vignettes/TutorialdynRB.html

### Sheet: S1 Species data
Latin species name	Synonym	English vernacular name	Description data	Year	Karyotype	First author(s)	Short references	Comment	Full references
L. mustelinus	none	Weasel Sportive Lemur		1851	34	Geoffroy Saint-Hilaire	Geoffroy Saint-Hilaire 1851		Geoffroy Saint-Hilaire, I. (1851). Note sur des ossements et des oeufs trouvés á Madagascar, dans des alluvions modernes, et provenant d’un oiseau gigantesque. Comptes Rendus des Séances Hebdomadaires de l’Académie des Sciences, 32, 101-107.
L. ruficaudatus	none	Red-tailed Sportive Lemur		1867	NA	Grandidier	Grandidier 1867		Grandidier, M. A. (1867). Description d'une nouvelle espèce de chirogale: découverte sur la cote ouest de Madagascar. Imprimerie de Madame vauve Bauchard-Huzard.
L. dorsalis	none	Gray's Sportive Lemur		1871	NA	Gray	Gray 1871		Gray, J. E. (1871). On a new species of Lemur from Madagascar, and on the changes of Lemur macaco, Linn. Journal of Natural History, 7(41), 339-340.
L. edwardsi	none	Milne-Edwards' Sportive lemur		1894	22	Forsyth Major	Forsyth Major 1894		Major, C. I. F. (1894). II. On Megaladapis madagascariensis, an extinct gigantic lemuroid from Madagascar; with remarks on the associated fauna, and on its geological age. Philosophical Transactions of the Royal Society of London.(B.), (185), 15-38.
L. leucopus	none	White-footed Sportive Lemur		1894	26	Forsyth Major	Forsyth Major 1894		Major, C. I. F. (1894). II. On Megaladapis madagascariensis, an extinct gigantic lemuroid from Madagascar; with remarks on the associated fauna, and on its geological age. Philosophical Transactions of the Royal Society of London.(B.), (185), 15-38.
L. microdon	none	Small-toothed Sportive Lemur		1894	24	Forsyth Major	Forsyth Major in Forbes 1894		Major, C. I. F. (1894). II. On Megaladapis madagascariensis, an extinct gigantic lemuroid from Madagascar; with remarks on the associated fauna, and on its geological age. Philosophical Transactions of the Royal Society of London.(B.), (185), 15-38.
L. ankaranensis	none	Ankarana Sportive Lemur		1975	36/38	Rumpler and Albignac	Rumpler and Albignac 1975		Rumpler, Y., & Albignac, R. (1975). Intraspecific chromosome variability in a lemur from the north of Madagascar: Lepilemur septentrionalis , species nova. American Journal of Physical Anthropology, 42(3), 425–429. https://doi.org/10.1002/ajpa.1330420308
L. septentrionalis	none	Sahafary Sportive Lemur		1975	34/36	Rumpler and Albignac	Rumpler and Albignac 1975		Rumpler, Y., & Albignac, R. (1975). Intraspecific chromosome variability in a lemur from the north of Madagascar: Lepilemur septentrionalis , species nova. American Journal of Physical Anthropology, 42(3), 425–429. https://doi.org/10.1002/ajpa.1330420308
L. ahmansonorum	L. ahmansoni	Ahmanson's Sportive Lemur		2006	NA	Louis	Louis et al., 2006		Louis, E. E. (2006). Molecular and morphological analyses of the sportive lemurs (Family Megaladapidae: Genus Lepilemur) reveals 11 previously unrecognized species (Vol. 49). https://agris.fao.org/search/en/providers/122376/records/647472cdbf943c8c7982c183
L. betsileo	none	Bestileo Sportive Lemur		2006	NA	Louis	Louis et al., 2006		Louis, E. E. (2006). Molecular and morphological analyses of the sportive lemurs (Family Megaladapidae: Genus Lepilemur) reveals 11 previously unrecognized species (Vol. 49). https://agris.fao.org/search/en/providers/122376/records/647472cdbf943c8c7982c183
L. fleuretae	none	Madame Fleurette's Sportive Lemur		2006	NA	Louis	Louis et al., 2006		Louis, E. E. (2006). Molecular and morphological analyses of the sportive lemurs (Family Megaladapidae: Genus Lepilemur) reveals 11 previously unrecognized species (Vol. 49). https://agris.fao.org/search/en/providers/122376/records/647472cdbf943c8c7982c183
L. grewcockorum	none	Anjiamangirana Sportive Lemur		2006	NA	Louis	Louis et al., 2006		Louis, E. E. (2006). Molecular and morphological analyses of the sportive lemurs (Family Megaladapidae: Genus Lepilemur) reveals 11 previously unrecognized species (Vol. 49). https://agris.fao.org/search/en/providers/122376/records/647472cdbf943c8c7982c183
L. hubbardi	none	Zombiste Sportive Lemur		2006	NA	Louis	Louis et al., 2006		Louis, E. E. (2006). Molecular and morphological analyses of the sportive lemurs (Family Megaladapidae: Genus Lepilemur) reveals 11 previously unrecognized species (Vol. 49). https://agris.fao.org/search/en/providers/122376/records/647472cdbf943c8c7982c183
L. jamesorum	none	Manombo Sportive Lemur		2006	NA	Louis	Louis et al., 2006		Louis, E. E. (2006). Molecular and morphological analyses of the sportive lemurs (Family Megaladapidae: Genus Lepilemur) reveals 11 previously unrecognized species (Vol. 49). https://agris.fao.org/search/en/providers/122376/records/647472cdbf943c8c7982c183
L. milanoii	L. ankaranensis	Daraina Sportive Lemur		2006	NA	Louis	Louis et al., 2006	Synonymized by this study	Louis, E. E. (2006). Molecular and morphological analyses of the sportive lemurs (Family Megaladapidae: Genus Lepilemur) reveals 11 previously unrecognized species (Vol. 49). https://agris.fao.org/search/en/providers/122376/records/647472cdbf943c8c7982c183
L. mittermeieri	L. dorsalis	Mittermeier's Sportive Lemur	cyt-b & caryograms	2006	24	Rabarivola	Rabarivola et al., 2006, Roos et al., 2021	Synonymized by Roos et al., 2021, but still present in the Lemur book (Mittermeier ela al., 2023)	Rabarivola, C., Zaramody, A., Fausser, J. L., Andriaholinirina, N., Roos, C., Zinner, D., ... & Rumpler, Y. (2006). Cytogenetic and molecular characteristics of a new species of sportive lemur from Northern Madagascar. Lemur News, 11(11), 45-49. Roos, C., Miguez, R. P., Sabin, R., Louis Jr, E. E., Hofreiter, M., & Zinner, D. (2021). Mitogenomes of historical type specimens unravel the taxonomy of…
L. petteri	none	Petter's Sportive Lemur		2006	NA	Louis	Louis et al., 2006		Louis, E. E. (2006). Molecular and morphological analyses of the sportive lemurs (Family Megaladapidae: Genus Lepilemur) reveals 11 previously unrecognized species (Vol. 49). https://agris.fao.org/search/en/providers/122376/records/647472cdbf943c8c7982c183
L. seali	none	Seal's Sportive Lemur		2006	NA	Louis	Louis et al., 2006		Louis, E. E. (2006). Molecular and morphological analyses of the sportive lemurs (Family Megaladapidae: Genus Lepilemur) reveals 11 previously unrecognized species (Vol. 49). https://agris.fao.org/search/en/providers/122376/records/647472cdbf943c8c7982c183
L. tymerlachsoni	none	Nosy be Sportive Lemur		2006	NA	Louis	Louis et al., 2006		Louis, E. E. (2006). Molecular and morphological analyses of the sportive lemurs (Family Megaladapidae: Genus Lepilemur) reveals 11 previously unrecognized species (Vol. 49). https://agris.fao.org/search/en/providers/122376/records/647472cdbf943c8c7982c183
L. wrightae	none	Wright's Sportive Lemur		2006	NA	Louis	Louis et al., 2006		Louis, E. E. (2006). Molecular and morphological analyses of the sportive lemurs (Family Megaladapidae: Genus Lepilemur) reveals 11 previously unrecognized species (Vol. 49). https://agris.fao.org/search/en/providers/122376/records/647472cdbf943c8c7982c183
L. aeeclis	none	Antafia Sportive Lemur	cyt-b & caryograms	2007	NA	Andriaholinirina	Andriaholinirina et al., 2006		Andriaholinirina, N., Fausser, J.-L., Roos, C., Zinner, D., Thalmann, U., Rabarivola, C., Ravoarimanana, I., Ganzhorn, J. U., Meier, B., Hilgartner, R., Walter, L., Zaramody, A., Langer, C., Hahn, T., Zimmermann, E., Radespiel, U., Craul, M., Tomiuk, J., Tattersall, I., & Rumpler, Y. (2006). Molecular phylogeny and taxonomic revision of the sportive lemurs (Lepilemur, Primates). BMC Evolutionary …
L. mamasamody	L. grewcockorum		d-loop, cyt-b, nd4, morpho	2007	NA	Craul	Craul et al., 2007, Zinner et al., 2007	Synonymized by Zinner et al., 2007	Craul, M., Zimmermann, E., Rasoloharijaona, S., Randrianambinina, B., & Radespiel, U. (2007). Unexpected species diversity of Malagasy primates (Lepilemur spp.) in the same biogeographical zone: a morphological and molecular approach with the description of two new species. BMC evolutionary Biology, 7(1), 83. Zinner, D., Roos, C., Fausser, J.C., Groves, C., & Rumpler, Y. (2007). Disputed taxonomy…
L. otto	none	Ambodimahabibo Sportive Lemur	d-loop, cyt-b, nd4, morpho	2007	NA	Craul	Craul et al., 2007		Craul, M., Zimmermann, E., Rasoloharijaona, S., Randrianambinina, B., & Radespiel, U. (2007). Unexpected species diversity of Malagasy primates (Lepilemur spp.) in the same biogeographical zone: a morphological and molecular approach with the description of two new species. BMC evolutionary Biology, 7(1), 83.
L. randrianasoloi	none	Bemahara Sportive Lemur	cyt-b & caryograms	2007	20	Andriaholinirina	Andriaholinirina et al., 2006		Andriaholinirina, N., Fausser, J.-L., Roos, C., Zinner, D., Thalmann, U., Rabarivola, C., Ravoarimanana, I., Ganzhorn, J. U., Meier, B., Hilgartner, R., Walter, L., Zaramody, A., Langer, C., Hahn, T., Zimmermann, E., Radespiel, U., Craul, M., Tomiuk, J., Tattersall, I., & Rumpler, Y. (2006). Molecular phylogeny and taxonomic revision of the sportive lemurs (Lepilemur, Primates). BMC Evolutionary …
L. sahamalazensis	none	Sahamalaza Sportive Lemur	cyt-b & caryograms	2007	26	Andriaholinirina	Andriaholinirina et al., 2006		Andriaholinirina, N., Fausser, J.-L., Roos, C., Zinner, D., Thalmann, U., Rabarivola, C., Ravoarimanana, I., Ganzhorn, J. U., Meier, B., Hilgartner, R., Walter, L., Zaramody, A., Langer, C., Hahn, T., Zimmermann, E., Radespiel, U., Craul, M., Tomiuk, J., Tattersall, I., & Rumpler, Y. (2006). Molecular phylogeny and taxonomic revision of the sportive lemurs (Lepilemur, Primates). BMC Evolutionary …
L. scottorum	none	Masolala Sportive Lemur	mitogenomes	2008	NA	Lei	Lei et al. 2008		Lei, R., Frasier, C. L., Hawkins, M. T., Engberg, S. E., Bailey, C. A., Johnson, S. E., ... & Louis Jr, E. E. (2017). Phylogenomic reconstruction of sportive lemurs (genus Lepilemur) recovered from mitogenomes with inferences for Madagascar biogeography. Journal of Heredity, 108(2), 107-119.
L. hollandorum	none	Mananara-Nord Sportive Lemur		2009	NA	Ramaromilanto	Ramaromilanto et al., 2009		Ramaromilanto, B. (2009). Sportive lemur diversity at Mananara-Nord Biosphere Reserve, Madagascar.

### Sheet: S2 RADseq statistics
Sample ID	Library protocol	Raw nb of read	Read nb after filtering	% reads kept after filtering	Nb of loci	Locus median coverage	Locus max coverage	Forest abbreviated name	Forest full names	Candidate species	Final species
C12_2013	Toulouse	6159068	5812181	94,37	73027	38	85	ANALM	Analamerana	L. ankaranensis	L. ankaranensis
C2_2013	Toulouse	7092404	6645731	93,7	72817	44	100	ANK	Ankarana	L. ankaranensis	L. ankaranensis
B5_2013	Toulouse	8249005	7749271	93,94	77976	47	109	ANALF	Analafiana	L. sp (Analafiana)	L. ankaranensis
C10_2013	Toulouse	6576432	6197620	94,24	72855	41	91	ANALM	Analamerana	L. ankaranensis	L. ankaranensis
C38_2013	Toulouse	2219826	2099883	94,6	69605	13	38	ANK	Ankarana	L. ankaranensis	L. ankaranensis
C34_2013	Toulouse	4724239	4450814	94,21	74811	28	66	ANK	Ankarana	L. ankaranensis	L. ankaranensis
AMBI_J52_2011	Oregon	5028940	4780252	95,05	69269	20	50	AMBI	Ambilondamba	L. milanoii	L. ankaranensis
AMBO_F45_2011	Oregon	3891226	3714631	95,46	68025	17	43	AMBO	Ambohitsitondroina	L. milanoii	L. ankaranensis
AMBO_F62_2011	Oregon	4954286	4744481	95,77	68287	21	58	AMBO	Ambohitsitondroina	L. milanoii	L. ankaranensis
AMBO_G19_2011	Oregon	4802931	4588067	95,53	68106	19	50	AMBO	Ambohitsitondroina	L. milanoii	L. ankaranensis
AMPO_P09_2011	Oregon	4060896	3870594	95,31	66424	17	49	AMPO	Ampondrabe	L. milanoii	L. ankaranensis
AMPO_P15_2011	Oregon	4204419	4059335	96,55	68607	18	47	AMPO	Ampondrabe	L. milanoii	L. ankaranensis
AMPO_P17_2011	Oregon	4183999	3988673	95,33	68323	18	46	AMPO	Ampondrabe	L. milanoii	L. ankaranensis
AMPO_P44_2011	Oregon	4669887	4477678	95,88	68211	20	53	AMPO	Ampondrabe	L. milanoii	L. ankaranensis
ANALF_B24_2013	Oregon	3135374	3039677	96,95	68854	18	47	ANALF	Analafiana	L. sp (Analafiana)	L. ankaranensis
ANALF_B26_2013	Oregon	2796127	2738571	97,94	67955	17	43	ANALF	Analafiana	L. sp (Analafiana)	L. ankaranensis
ANALM_A71_2012	Oregon	3859717	3740922	96,92	69093	23	57	ANALM	Analamerana	L. ankaranensis	L. ankaranensis
ANALM_C14_2012	Oregon	4318660	4189427	97,01	70466	24	60	ANALM	Analamerana	L. ankaranensis	L. ankaranensis
ANALM_C2_2012	Oregon	3718984	3610980	97,1	68980	22	54	ANALM	Analamerana	L. ankaranensis	L. ankaranensis
ANALM_C32_2012	Oregon	4285962	4182216	97,58	70605	24	60	ANALM	Analamerana	L. ankaranensis	L. ankaranensis
ANALM_C65_2012	Oregon	3578791	3456955	96,6	69416	21	52	ANALM	Analamerana	L. ankaranensis	L. ankaranensis
ANALM_C66_2012	Oregon	3213095	3144806	97,87	69044	19	49	ANALM	Analamerana	L. ankaranensis	L. ankaranensis
ANALM_C77_2012	Oregon	2634578	2581132	97,97	68037	16	42	ANALM	Analamerana	L. ankaranensis	L. ankaranensis
ANALM_P12_2012	Oregon	3945639	3817545	96,75	69373	23	58	ANALM	Analamerana	L. ankaranensis	L. ankaranensis
ANALM_P14_2012	Oregon	3326803	3238409	97,34	69212	20	49	ANALM	Analamerana	L. ankaranensis	L. ankaranensis
ANALM_P17_2012	Oregon	3583443	3452844	96,36	69671	21	52	ANALM	Analamerana	L. ankaranensis	L. ankaranensis
ANALM_P31_2012	Oregon	2453020	2371775	96,69	67342	14	39	ANALM	Analamerana	L. ankaranensis	L. ankaranensis
ANALM_P39_2012	Oregon	3146023	3043091	96,73	68866	18	47	ANALM	Analamerana	L. ankaranensis	L. ankaranensis
ANALM_P41_2012	Oregon	3780891	3682633	97,4	69318	22	56	ANALM	Analamerana	L. ankaranensis	L. ankaranensis
ANALM_P45_2012	Oregon	6303152	6115619	97,02	71370	37	82	ANALM	Analamerana	L. ankaranensis	L. ankaranensis
ANALM_P48_2012	Oregon	3989068	3850036	96,51	69320	24	57	ANALM	Analamerana	L. ankaranensis	L. ankaranensis
ANALM_P55_2012	Oregon	3805583	3706841	97,41	69449	23	55	ANALM	Analamerana	L. ankaranensis	L. ankaranensis
ANALM_P58_2012	Oregon	3765769	3680402	97,73	69376	23	55	ANALM	Analamerana	L. ankaranensis	L. ankaranensis
ANDF_A25_2012	Oregon	3509075	3382856	96,4	69965	20	50	ANDF	Andrafiamena	L. ankaranensis	L. ankaranensis
ANDF_A35_2012	Oregon	3169464	3066718	96,76	69531	19	46	ANDF	Andrafiamena	L. ankaranensis	L. ankaranensis
ANDF_A37_2012	Oregon	5425486	5255425	96,87	72035	30	71	ANDF	Andrafiamena	L. ankaranensis	L. ankaranensis
ANDF_A38_2012	Oregon	4726909	4593914	97,19	71403	27	63	ANDF	Andrafiamena	L. ankaranensis	L. ankaranensis
ANDF_B44_2012	Oregon	2775533	2705205	97,47	67393	16	46	ANDF	Andrafiamena	L. ankaranensis	L. ankaranensis
ANDF_B55_2012	Oregon	4625281	4492532	97,13	71576	26	61	ANDF	Andrafiamena	L. ankaranensis	L. ankaranensis
ANDF_B56_2012	Oregon	6041896	5875142	97,24	73994	33	74	ANDF	Andrafiamena	L. ankaranensis	L. ankaranensis
ANDF_B57_2012	Oregon	3234855	3116768	96,35	69007	19	49	ANDF	Andrafiamena	L. ankaranensis	L. ankaranensis
ANDF_B60_2012	Oregon	5082591	4916371	96,73	71804	28	67	ANDF	Andrafiamena	L. ankaranensis	L. ankaranensis
ANDF_B61_2012	Oregon	4208988	4064261	96,56	69885	25	60	ANDF	Andrafiamena	L. ankaranensis	L. ankaranensis
ANDF_B62_2012	Oregon	2737087	2648466	96,76	68798	16	42	ANDF	Andrafiamena	L. ankaranensis	L. ankaranensis
ANDF_B70_2012	Oregon	7073706	6881477	97,28	74568	38	86	ANDF	Andrafiamena	L. ankaranensis	L. ankaranensis
ANDF_D18_2012	Oregon	3993466	3926182	98,32	70677	23	56	ANDF	Andrafiamena	L. ankaranensis	L. ankaranensis
ANDF_D49_2012	Oregon	3351998	3231703	96,41	69769	19	49	ANDF	Andrafiamena	L. ankaranensis	L. ankaranensis
ANDF_D51_2012	Oregon	3420327	3340146	97,66	69476	20	51	ANDF	Andrafiamena	L. ankaranensis	L. ankaranensis
ANDF_D61_2012	Oregon	3497593	3370272	96,36	69083	20	52	ANDF	Andrafiamena	L. ankaranensis	L. ankaranensis
ANKA_K37_2011	Oregon	2665442	2585701	97,01	61883	12	37	ANKA	Ankaramy	L. milanoii	L. ankaranensis
ANK_F12_2012	Oregon	4503032	4376549	97,19	70166	26	61	ANK	Ankarana	L. ankaranensis	L. ankaranensis
ANK_F130_2012	Oregon	4563181	4413617	96,72	70552	27	64	ANK	Ankarana	L. ankaranensis	L. ankaranensis
ANK_F140_2012	Oregon	4906922	4762206	97,05	72987	26	62	ANK	Ankarana	L. ankaranensis	L. ankaranensis
ANK_F142_2012	Oregon	6127932	5914474	96,52	71486	35	80	ANK	Ankarana	L. ankaranensis	L. ankaranensis
ANK_F30_2012	Oregon	3478234	3357998	96,54	69748	20	50	ANK	Ankarana	L. ankaranensis	L. ankaranensis
ANK_F56_2012	Oregon	3676509	3564081	96,94	69191	22	54	ANK	Ankarana	L. ankaranensis	L. ankaranensis
ANK_F74_2012	Oregon	2746068	2683115	97,71	68854	16	43	ANK	Ankarana	L. ankaranensis	L. ankaranensis
ANK_H16_2012	Oregon	2819126	2752582	97,64	69443	17	42	ANK	Ankarana	L. ankaranensis	L. ankaranensis
ANK_H49_2012	Oregon	4087657	3960638	96,89	70907	23	55	ANK	Ankarana	L. ankaranensis	L. ankaranensis
ANTSB_D03_2011	Oregon	1862427	1768595	94,96	58428	7	23	ANTSB	Antsahabe	L. milanoii	L. ankaranensis
ANTSB_H56_2011	Oregon	3887375	3707105	95,36	67690	17	44	ANTSB	Antsahabe	L. milanoii	L. ankaranensis
ANTSK_E67_2011	Oregon	5894285	5610787	95,19	69186	22	60	BEK	Bekaraoka	L. milanoii	L. ankaranensis
ANTSK_E79_2011	Oregon	4054956	3930333	96,93	68296	18	46	BEK	Bekaraoka	L. milanoii	L. ankaranensis
ANTSR_L11_2011	Oregon	3685258	3584385	97,26	68481	16	42	ANTSR	Antsaharaingy	L. milanoii	L. ankaranensis
ANTSR_L26_2011	Oregon	3288382	3153201	95,89	67847	14	37	ANTSR	Antsaharaingy	L. milanoii	L. ankaranensis
ANTSR_L50_2011	Oregon	4008359	3854823	96,17	67824	17	46	ANTSR	Antsaharaingy	L. milanoii	L. ankaranensis
ANTSR_L54_2011	Oregon	3885934	3768612	96,98	67633	17	44	ANTSR	Antsaharaingy	L. milanoii	L. ankaranensis
BEK_D05_2011	Oregon	3166923	3071085	96,97	68145	14	36	BEK	Bekaraoka	L. milanoii	L. ankaranensis
BEK_D17_2011	Oregon	3079630	3007819	97,67	67063	13	36	BEK	Bekaraoka	L. milanoii	L. ankaranensis
BEK_D57_2011	Oregon	4486517	4297814	95,79	68435	19	49	BEK	Bekaraoka	L. milanoii	L. ankaranensis
BEK_D60_2011	Oregon	4699575	4493406	95,61	68537	20	51	BEK	Bekaraoka	L. milanoii	L. ankaranensis
BEK.S_K03_2011	Oregon	4663818	4504451	96,58	68564	20	51	BEK	Bekaraoka	L. milanoii	L. ankaranensis
BEN_G71_2011	Oregon	4065809	3921168	96,44	67802	18	46	BEN	Benanofy	L. milanoii	L. ankaranensis
BEN_I18_2011	Oregon	5652691	5447858	96,38	69873	24	57	BEN	Benanofy	L. milanoii	L. ankaranensis
BEN_I19_2011	Oregon	4168615	3990341	95,72	68410	18	46	BEN	Benanofy	L. milanoii	L. ankaranensis
BIN.N_J55_2011	Oregon	3778042	3638894	96,32	68070	16	42	BIN	Binara	L. milanoii	L. ankaranensis
BIN.N_J62_2011	Oregon	4348605	4147271	95,37	67985	18	47	BIN	Binara	L. milanoii	L. ankaranensis
BOB_E24_2011	Oregon	2898766	2791973	96,32	66689	12	34	BOB	Bobankora	L. milanoii	L. ankaranensis
BOB.E_J15_2011	Oregon	4689465	4506002	96,09	69097	20	50	BOB	Bobankora	L. milanoii	L. ankaranensis
SOLBIN_F143_2012	Oregon	3267722	3178162	97,26	69123	19	48	ANK	Ankarana	L. ankaranensis	L. ankaranensis
SOL_I26_2011	Oregon	3184163	3038648	95,43	67330	13	36	SOL	Solaniampilana	L. milanoii	L. ankaranensis
SOL_I71_2011	Oregon	4621796	4419114	95,61	68233	20	51	SOL	Solaniampilana	L. milanoii	L. ankaranensis
SOL_K27_2011	Oregon	3956185	3807296	96,24	67908	17	44	SOL	Solaniampilana	L. milanoii	L. ankaranensis
SOL_K29_2011	Oregon	3923728	3817172	97,28	69037	17	43	SOL	Solaniampilana	L. milanoii	L. ankaranensis

### Sheet: S3 Morphologic data
sample	latitude	longitude	sex	ear length	ear width	head length	head width	snout length	inter orbital distance	intra orbital distance	thigh lenght	tibia lenght	foot lenght	radius forearm lenght	humerus lenght	3rd toe lenght	4th toe lenght	back lenght	tail lenght	tail circumference	weight (g.)	Handler	Forest	Candidate species	Proposed species
C12_2013	-12.71	49.5008	F	26.84	21.49	55.65	34.19	14.31	32.68	12.95	91.63	87.52	47.44	42	48.64	21.31	24.64	205	253	33	610	Ando	ANALM	L. ankaranensis	L. ankaranensis
C2_2013	-12.8276	49.1814	M	30.54	21.06	54.73	38.73	14.9	33.99	12.68	85.14	89.81	47	2	65.83	24.19	NA	192	265	29	590	Manu	ANK	L. ankaranensis	L. ankaranensis
B5_2013	-13.4415	49.8355	F	26.9	19.09	56.68	29.84	14.5	31.68	13.94	82.82	84.94	42.9	1	62.05	21.59	24.94	186	237	29	440	Tantely	ANALF	L. analafiana	L. ankaranensis
C10_2013	-12.6973	49.523	F	25.87	20.25	54.05	30.8	13.2	33.25	12.2	NA	87.22	45.3	38	48.26	19.61	21.3	172	217	NA	406	Ando	ANALM	L. ankaranensis	L. ankaranensis
C38_2013	-12.8573	49.2538	M	23.5	18.93	56.05	33.24	15.14	35.21	12.58	93.83	94.9	49.98	47	58.34	23.72	26.6	200	264	35	720	Ando	ANK	L. ankaranensis	L. ankaranensis
C34_2013	-12.8639	49.2462	M	23.03	17.1	55.09	33.15	15.29	32.28	11.25	NA	78.12	49.06	6	46	21.51	22.83	170	220	25	430	Ando	ANK	L. ankaranensis	L. ankaranensis
AMBI_J52_2011	-13.1514	49.6429	F	30.51	14.31	58.43	35.15	15.22	34.04	13.26	90.35	81.21	51.04	8	55.23	NA	23.93	202	247	36	900	Fabien	AMBI	L. milanoii	L. ankaranensis
AMBO_F45_2011	-13.1331	49.4297	M	29.54	19.23	56.89	31.32	15.05	33.61	13.87	91.61	88.76	47.78	33	51.94	22.79	24.72	202	NA	31	570	Tantely	AMBO	L. milanoii	L. ankaranensis
AMBO_F62_2011	-13.1332	49.4436	F	26.93	20.54	57.59	32.23	16.6	33.49	13.81	92.09	85.85	46.74	37	52.38	22.68	26.02	197	240	27	620	Tantely	AMBO	L. milanoii	L. ankaranensis
AMBO_G19_2011	-13.1273	49.4679	M	26.01	16.1	53.28	29.48	15.88	31.6	12.14	82.03	81.9	46.78	13	46.83	22.44	25.78	179	236	25	390	Tantely	AMBO	L. milanoii	L. ankaranensis
AMPO_P09_2011	-12.9726	49.7018	F	26.9	14.96	58.46	35.46	14.05	33.64	14.2	94.22	87.49	50.17	34	53.28	20.44	21.74	207	241	31	710	Fabien	AMPO	L. milanoii	L. ankaranensis
AMPO_P15_2011	-12.9661	49.7073	F	27.36	16.51	57.25	34.46	12.96	35.54	13.84	97.82	92.3	47.04	59	60.15	22.58	26.77	200	272	30	880	Fabien	AMPO	L. milanoii	L. ankaranensis
AMPO_P17_2011	-12.9639	49.7054	M	25.79	16.19	57.2	34.7	13.6	33.61	14.03	98.55	90.01	46.39	61	56.55	22.27	24.31	210	263	30	715	Fabien	AMPO	L. milanoii	L. ankaranensis
AMPO_P44_2011	-12.9724	49.6985	F	26.27	17.59	58.11	35.91	13.19	34.31	12.96	95.46	90.37	47.32	36	54.95	21.36	23.44	191	262	34	885	Fabien	AMPO	L. milanoii	L. ankaranensis
ANALF_B26_2013	-13.4486	49.829	F	24.58	15.49	57.8	31.85	14.75	35.11	14.16	91.28	94.17	54.46	39	52.74	23.28	25.95	204	244	30	540	Jordi	ANALF	L. analafiana	L. ankaranensis
ANALM_A71_2012	-12.8147	49.4011	M	30.33	21.82	58.45	35.93	15.61	36.96	14.32	91.92	85.14	43.86	30	50.35	22.57	25.79	NA	255	35	760	Manu	ANALM	L. ankaranensis	L. ankaranensis
ANALM_C14_2012	-12.7953	49.3629	M	27.19	18.14	57.13	33.23	13.88	34.83	12.98	95.2	94.11	48.05	62	54.09	21.5	23.23	211	269	31	715	Fabien	ANALM	L. ankaranensis	L. ankaranensis
ANALM_C2_2012	-12.8018	49.3884	F	27.22	15.42	56.6	NA	14.9	34.46	14.09	91.87	86.43	46.54	19	48.71	20.8	25.96	185	275	31	595	Manu	ANALM	L. ankaranensis	L. ankaranensis
ANALM_C32_2012	-12.8407	49.3805	M	27.01	20.15	52.04	31.84	14.41	34.61	14.99	93.38	91.11	46.18	49	46.75	23.42	27.05	198	262	31	590	Manu	ANALM	L. ankaranensis	L. ankaranensis
ANALM_C65_2012	-12.8118	49.3789	F	30.86	24.43	56.76	34.35	14.89	35.89	14.99	90.85	81.45	44.63	29	44.78	22.96	25.71	194	255	31	550	Manu	ANALM	L. ankaranensis	L. ankaranensis
ANALM_C66_2012	-12.8404	49.3838	F	30.69	25.35	55.53	38.35	13.61	35.14	13.63	91.84	87.76	49.67	17	52.85	23.81	27.36	197	275	32	780	Manu	ANALM	L. ankaranensis	L. ankaranensis
ANALM_C77_2012	-12.8254	49.3848	F	31.11	26.84	58.18	38.65	14.68	35.91	14.65	91.82	87.53	47.79	32	52.59	22.27	27.89	189	276	31	785	Manu	ANALM	L. ankaranensis	L. ankaranensis
ANALM_P12_2012	-12.775	49.4882	F	30.93	23.92	53.63	31.82	14.6	33.68	14.64	81.9	77.71	42.42	5	44.7	21.89	23.06	175	233	30	425	Manu	ANALM	L. ankaranensis	L. ankaranensis
ANALM_P14_2012	-12.7567	49.4836	F	30.93	21.77	53.72	35.82	14.61	34.58	14.92	91.89	80.04	40.4	14	51.99	20.38	24.36	205	241	31	660	Manu	ANALM	L. ankaranensis	L. ankaranensis
ANALM_P17_2012	-12.7857	49.4666	F	30.42	23.87	54.73	30.45	13.8	35.89	13.3	90.86	90.17	47.28	41	52.12	22.68	24.36	198	257	34	715	Fabien	ANALM	L. ankaranensis	L. ankaranensis
ANALM_P31_2012	-12.7672	49.4471	F	29.08	23.49	54.91	35.05	12.91	33.26	12.83	79.82	87.89	43.73	21	49.9	20.06	25.05	187	240	29	540	Manu	ANALM	L. ankaranensis	L. ankaranensis
ANALM_P39_2012	-12.7506	49.3828	F	30.13	23.89	55.82	35.55	14.67	34.29	14.16	94.99	89	44.84	26	50.73	23.98	26.96	195	247	31	640	Manu	ANALM	L. ankaranensis	L. ankaranensis
ANALM_P41_2012	-12.7692	49.3986	F	30.85	23.41	55.62	35.7	14.75	35.68	14.7	90.86	92.73	44.01	25	50.86	23.85	27.01	182	255	31	545	Manu	ANALM	L. ankaranensis	L. ankaranensis
ANALM_P45_2012	-12.7101	49.4734	F	31.53	NA	56.73	33.89	14.74	35.02	14.76	90.99	87.09	42.18	18	55.89	22.39	26.86	199	245	31	680	Manu	ANALM	L. ankaranensis	L. ankaranensis
ANALM_P48_2012	-12.7036	49.4673	F	29.64	22.08	56.25	35.06	14.89	34.21	14.88	91.34	89.45	42.92	24	50.99	22.81	26.19	191	253	31	690	Manu	ANALM	L. ankaranensis	L. ankaranensis
ANALM_P55_2012	-12.7561	49.4868	M	30.1	22.9	52.1	32.68	14.87	35.1	14.9	90.93	86.85	43	10	46.63	23.75	25.8	185	230	29	650	NA	ANALM	L. ankaranensis	L. ankaranensis
ANDF_A25_2012	-12.9877	49.1941	F	26.36	17.91	60.1	35.4	17.1	35.57	12.78	99.55	93.61	51.92	68	62.86	26.43	26.71	205	305	NA	NA	Jordi	ANDF	L. ankaranensis	L. ankaranensis
ANDF_A35_2012	-12.9709	49.2032	F	27.78	15.04	55.03	33.3	12.38	35.67	11.9	94.68	94.43	50.78	66	54.36	23.09	25.26	197	281	36	700	Fabien	ANDF	L. ankaranensis	L. ankaranensis
ANDF_A37_2012	-12.9627	49.2073	M	24.48	19.98	56.48	37.89	13.49	35.26	13.43	96.4	92.36	55	69	56.25	22	27	194	265	32	720	Davison	ANDF	L. ankaranensis	L. ankaranensis
ANDF_A38_2012	-12.9908	49.199	M	30.02	23.47	54.5	36.55	13	37.67	13.05	97	93.95	50.45	78	56.23	23.53	26.67	192	285	33	700	Davison	ANDF	L. ankaranensis	L. ankaranensis
ANDF_B44_2012	-12.9152	49.2883	F	25.8	17.59	55.15	35.38	15.83	36.72	14.95	91.67	87.33	51.81	64	52.1	21.42	25.43	205	263	32	590	Davison	ANDF	L. ankaranensis	L. ankaranensis
ANDF_B55_2012	-12.9448	49.299	F	22.02	20.43	56.68	36.1	12.08	36.91	13.49	92.2	91.46	46.31	57	55.29	23.8	28.29	207	276	31	720	Manu	ANDF	L. ankaranensis	L. ankaranensis
ANDF_B56_2012	-12.934	49.2668	F	24.55	20.08	56.93	37.08	14.8	38.95	12.75	90.45	88.18	50.25	44	58.31	25.21	30.08	215	270	32	790	Manu	ANDF	L. ankaranensis	L. ankaranensis
ANDF_B57_2012	-12.9443	49.3013	F	24.14	21.81	57.79	36.46	12.18	38.95	15.2	92.01	89.66	46.13	65	55.86	21.3	24.02	200	252	32	695	Davison	ANDF	L. ankaranensis	L. ankaranensis
ANDF_B60_2012	-12.9034	49.2887	M	27.76	20.04	58.92	35.25	13.35	37.89	14.9	94.78	84.78	55.67	71	50.25	22.47	27.59	206	265	33	845	Davison	ANDF	L. ankaranensis	L. ankaranensis
ANDF_B62_2012	-12.9087	49.3397	F	23.94	17.35	56.85	34.74	13.57	35.58	13.9	91.35	89.09	50.59	54	53.87	22.15	26.85	205	240	31	750	Manu	ANDF	L. ankaranensis	L. ankaranensis
ANDF_B70_2012	-12.9029	49.3416	F	25.95	16.77	56.09	33.96	16.45	31.65	12.57	79.95	79.85	40.45	4	46.01	22.3	25.3	NA	228	NA	480	Davison	ANDF	L. ankaranensis	L. ankaranensis
ANDF_D18_2012	-13.1182	49.212	M	24.45	17.55	57.61	36.92	13.76	37.42	14.45	98.5	90.1	51.73	72	53.61	21.57	25.39	180	253	34	680	Davison	ANDF	L. ankaranensis	L. ankaranensis
ANDF_D49_2012	-13.1219	49.2116	F	25.96	17	56.68	34	11	38.35	13.74	98.31	94.41	55.99	75	60.58	21.54	24.44	212	236	35	780	Davison	ANDF	L. ankaranensis	L. ankaranensis
ANDF_D51_2012	-13.106	49.1996	M	23.75	17	55.99	32	12.74	36.14	13.74	94.4	91.99	53	55	57.68	21.64	26	206	282	31	720	Davison	ANDF	L. ankaranensis	L. ankaranensis
ANDF_D61_2012	-13.1115	49.2366	F	26.46	18.53	59.47	35.79	13.28	38.35	15.95	100.84	93.87	56.48	82	58.94	25.58	28.84	214	308	NA	980	Davison	ANDF	L. ankaranensis	L. ankaranensis
ANKA_K37_2011	-13.2731	49.6547	M	28.92	26.76	57.21	36.85	12.78	37.12	15.87	99.9	95.2	50.7	77	54.23	24.38	27.1	215	263	31	740	Davison	ANKA	L. milanoii	L. ankaranensis
ANK_F12_2012	-12.9627	49.1191	M	30.37	22.45	56.88	34.08	15.17	35.56	15.51	92.81	93.75	47.75	81	53.78	23.41	25.01	210	263	28	745	Jordi	ANK	L. ankaranensis	L. ankaranensis
ANK_F130_2012	-12.9679	49.0341	F	28.39	20.93	58.96	35.92	11.38	38.49	15.05	95.4	94.52	58.22	67	60.53	25.95	26.79	208	240	33	750	Dhurham	ANK	L. ankaranensis	L. ankaranensis
ANK_F140_2012	-12.9755	49.0376	F	28.71	21.71	58.12	35.23	12.92	NA	16.3	102	99.03	54.91	73	60.78	25.51	27.62	212	280	36	860	Dhurham	ANK	L. ankaranensis	L. ankaranensis
ANK_F142_2012	-12.8617	49.1223	M	25.46	21.29	56.33	37.12	14.7	35.09	13.59	95.92	86.25	51.5	52	53.96	22.55	24.94	195	255	34	680	Ando	ANK	L. ankaranensis	L. ankaranensis
ANK_F30_2012	-12.9513	49.1275	F	23.42	18.57	55.83	36.63	14.4	36.63	12.26	94	91.98	55.35	74	54.55	23	26.9	185	275	33	650	Davison	ANK	L. ankaranensis	L. ankaranensis
ANK_F56_2012	-12.9078	49.1093	F	25.45	17.37	56.01	35.46	11.46	36.09	14.09	90.71	87.82	49.51	58	52.15	24.89	26.64	210	263	36	730	Dhurham	ANK	L. ankaranensis	L. ankaranensis
ANK_F74_2012	-12.9359	49.0563	M	26.97	23.43	56.15	35.15	13.87	38.19	14.45	97.41	93.1	55.18	70	59.9	23.75	28.39	206	306	35	770	Davison	ANK	L. ankaranensis	L. ankaranensis
ANK_H16_2012	-12.8858	49.1169	F	26.32	21.45	55	34.81	12.65	38.72	13.08	92.25	98.18	51.05	49	54.39	21.1	24.49	235	276	33	730	Ando	ANK	L. ankaranensis	L. ankaranensis
ANK_H49_2012	-12.8349	49.1572	M	31.03	23.97	58.01	38.14	11.46	36.61	15.41	102.54	95.27	52.18	80	60.9	25.2	26.85	213	297	35	790	Dhurham	ANK	L. ankaranensis	L. ankaranensis
ANTSB_D03_2011	-13.2104	49.5687	F	29.74	18.36	58.55	30.88	14.05	35.56	14.98	92.95	89.86	51.91	46	53.6	23.83	26.2	NA	251	30	830	Tantely	ANTSB	L. milanoii	L. ankaranensis
ANTSB_H56_2011	-13.2117	49.564	M	27.69	16.18	59.71	31.17	15.28	37.69	15.7	97.92	93.44	53.82	76	58.39	26.31	28.45	227	278	30	730	Tantely	ANTSB	L. milanoii	L. ankaranensis
ANTSK_E67_2011	-13.106	49.6994	M	25.24	17.92	61.74	32.79	16.97	36.1	14.12	98	95.98	50.06	83	55.86	21.71	26.78	205	262	32	855	Tantely	BEK	L. milanoii	L. ankaranensis
ANTSK_E79_2011	-13.1123	49.7071	M	30.52	20.61	59.87	34.01	16.5	32.43	13.77	97.74	86.99	46.79	27	52.58	22.53	24.63	210	240	33	710	Tantely	BEK	L. milanoii	L. ankaranensis
ANTSR_L11_2011	-12.9208	49.6514	F	25.05	16.04	51.85	32.91	11.87	33.94	12.42	82.08	77.91	37.94	12	54.94	20.99	22.09	186	220	30	450	Davison	ANTSR	L. milanoii	L. ankaranensis
ANTSR_L26_2011	-12.9277	49.6501	M	27.26	16.6	54.35	32.1	12.48	34.77	12.2	89.26	84.82	44.2	28	45.84	20.35	22.22	195	241	32	555	Davison	ANTSR	L. milanoii	L. ankaranensis
ANTSR_L50_2011	-12.922	49.6587	M	27.58	16.7	56.84	33.4	13.27	33.59	12.44	91.05	87.2	48.05	56	52.36	21.3	24.94	194	261	32	600	Ando	ANTSR	L. milanoii	L. ankaranensis
ANTSR_L54_2011	-12.9146	49.6635	F	25.81	15.85	51.25	31.15	12.54	32.54	13.1	83.72	81.25	42.3	15	50.35	19.5	21.45	185	230	29	330	Davison	ANTSR	L. milanoii	L. ankaranensis
BEK_D05_2011	-13.1637	49.7095	M	31.35	18.72	57.61	32.6	16.7	34.76	14.46	95.1	91.23	50.84	63	56.92	22.21	24.82	208	247	30	760	Tantely	BEK	L. milanoii	L. ankaranensis
BEK_D17_2011	-13.1765	49.7098	F	25.35	16.2	58.45	36.66	14.76	34.96	14.07	92.64	90.08	51.06	43	53.4	26.4	28.8	230	265	33	835	Tantely	BEK	L. milanoii	L. ankaranensis
BEK_D57_2011	-13.1709	49.7025	F	26.68	16.4	54.94	27.97	13.19	32.14	13.01	89.4	80.18	46.32	7	47.43	22.7	24.59	192	239	26	465	Tantely	BEK	L. milanoii	L. ankaranensis
BEK_D60_2011	-13.1731	49.7067	F	25.5	17.85	56.79	33.53	13.76	30.52	15.71	88.74	86.42	50.17	35	49.21	23.01	25.89	222	254	30	695	Tantely	BEK	L. milanoii	L. ankaranensis
BEK.S_K03_2011	-13.1789	49.7344	F	25	20.05	54.76	34.77	14.99	32.91	12.57	83.87	82.36	45.15	16	50.18	23.24	26.06	199	273	32	555	Davison	BEK	L. milanoii	L. ankaranensis
BEN_G71_2011	-13.0145	49.5841	F	29.48	18.54	56.01	30.55	14.46	31.48	12.36	80.89	81.32	48.7	20	50.27	22.27	26.1	187	242	29	570	Tantely	BEN	L. milanoii	L. ankaranensis
BEN_I18_2011	-13.0057	49.5832	M	27.66	17.67	59.56	32.98	14.83	34.93	14.16	94.68	87.21	48.1	40	54.07	23.76	25.2	212	258	31	675	Tantely	BEN	L. milanoii	L. ankaranensis
BEN_I19_2011	-13.0125	49.5819	M	28.84	17.26	58.36	32.19	14.85	33.4	13.9	91.05	88.25	50.47	50	53.34	23.07	24.78	207	260	28	670	Tantely	BEN	L. milanoii	L. ankaranensis
BIN.N_J55_2011	-13.2551	49.6174	M	27.5	17.13	60.9	35.57	15.1	36.15	13.59	101.04	94.44	51.45	79	60.35	23.61	26.59	204	273	32	800	Fabien	BIN	L. milanoii	L. ankaranensis
BIN.N_J62_2011	-13.2491	49.6171	M	25.62	15.71	62.05	34.08	NA	36.6	14.12	98.2	93.01	51.64	60	58.27	24.96	26.42	219	280	35	840	Tantely	BIN	L. milanoii	L. ankaranensis
BOB_E24_2011	-13.2266	49.7525	M	31.1	17.4	55.34	35.31	15.7	35.3	14.3	85.17	95.96	50.12	31	50.05	23.63	24.78	171	222	NA	570	Tantely	BOB	L. milanoii	L. ankaranensis
BOB.E_J15_2011	-13.2526	49.7702	M	30.03	16.79	56.96	32.84	13.8	33.86	14.5	87.07	91.66	50.77	51	56.77	23.96	27.49	216	NA	30	630	Tantely	BOB	L. milanoii	L. ankaranensis
SOLBIN_F143_2012	-12.8706	49.1134	M	28.38	22.3	57.29	37.74	16.37	37.41	13.35	90	86.5	52.82	48	54.63	21.31	23.62	200	244	35	700	Ando	ANK	L. ankaranensis	L. ankaranensis
SOL_I26_2011	-13.1037	49.5768	M	28.25	17.83	56.04	30.68	14.96	33.86	14.33	87.36	86.79	47.38	23	49.2	23.06	24.67	192	231	27	550	Tantely	SOL	L. milanoii	L. ankaranensis
SOL_I71_2011	-13.0895	49.5855	M	29.11	16.71	57.2	30.67	15.25	33.76	14.26	88.72	83.5	46.5	22	50.89	22.47	24.12	204	232	29	590	Tantely	SOL	L. milanoii	L. ankaranensis
SOL_K27_2011	-13.0904	49.5822	F	29.3	19.06	58.53	30.46	14.51	36.04	15.76	95.14	90.37	47.7	45	55.24	23.78	26.33	212	244	31	685	Tantely	SOL	L. milanoii	L. ankaranensis
SOL_K29_2011	-13.099	49.5936	F	31.35	18.39	56.76	31.8	14.53	35.68	14.86	94.04	90.38	50.65	53	54.52	22.91	26.68	200	240	30	690	Tantely	SOL	L. milanoii	L. ankaranensis
ANALF_B24_2013	-13.4614	49.8264	F	25.5	17.2	NA	34.95	12.36	35.05	11.6	92.01	91.21	50.7	3	NA	26.17	23.05	220	267	31	746	Alex	ANALF	L. analafiana	L. ankaranensis
ANALM_P58_2012	-12.7613	49.4879	M	30.2	21.1	57.5	33.3	15.7	34.6	13.5	94	93	45.4	11	54.1	21.2	23	190	240	31	600	Thani	ANALM	L. ankaranensis	L. ankaranensis
ANDF_B61_2012	-12.8648	49.3018	F	25.95	17.55	56.5	34.4	11.2	34.95	14.4	91.63	97.71	45.95	9	54.4	21.49	24.57	219	267	32	710	IRENE	ANDF	L. ankaranensis	L. ankaranensis

### Sheet: S4 Morphologic overlap
SP 1	Sp 2	port_prod	port_mean	port_gmean
L. ankaranensis	L. sp (Analafiana)	536	947	948
L. milanoii	L. sp (Analafiana)	334	932	935
L. sp (Analafiana)	L. ankaranensis	0	449	419
L. milanoii	L. ankaranensis	35	830	824
L. sp (Analafiana)	L. milanoii	0	484	451
L. ankaranensis	L. milanoii	181	900	897
